# Architectural Immunity: ants alter their nest networks to fight epidemics

**DOI:** 10.1101/2024.08.30.610481

**Authors:** Luke Leckie, Mischa Sinha Andon, Katherine Bruce, Nathalie Stroeymeyt

**Affiliations:** School of Biological Sciences, University of Bristol, UK

**Author notes:** Corresponding authors: LL; NS.

## Abstract

In animal groups, spatial heterogeneities shape social contact networks, thereby influencing the transmission of infectious diseases. Active modifications to the spatial environment could thus be a potent tool to mitigate epidemic risk. We tested whether *Lasius niger* ants modify their nest architecture in response to pathogens by introducing control- or pathogen-treated individuals into nest-digging groups, and monitoring three-dimensional nest morphogenesis over time. Pathogen exposure led to an array of architectural changes including faster nest growth, increased spacing between entrances, transmission-inhibitory changes in overall nest network topology, and reduced chamber centrality. Simulations confirmed that these changes reduced disease spread. These results provide evidence for architectural immunity in a social animal and offer insights into how spatial organisation can be leveraged to decrease epidemic susceptibility.
