## Supplementary material for "Architectural Immunity: ants alter their nest networks to fight epidemics": Table S1

### Sheet: Sheet1
Measure	Transformation (GLMM distribution)							Treatment X time (24h - 144h)
	Transformation (GLMM distribution)	Estimate	Standard error	df	t	chi2	p	Transformation (GLMM distribution)	Estimate	Standard error	df	t	chi2	p
Entrance-entrance distance	NA	0.6194	0.3027	1	2.046	2.1854	0.04077	NA	0.6214	0.2929	1	2.122	4.5013	0.03387
Volume	NA	1055.79	2199.55	1	0.48	0.2304	0.6312	sqrt	0.0013835	0.0005754	1	2.404	5.7806	0.0162
Surface area	sqrt	0.1069	0.2423	1	0.441	0.1945	0.6592	log time	949.51	307.35	1	3.089	9.5435	0.002006
Chamber number	log	0.2704	0.3615	1	0.748	0.5595	0.4545	log	0.004403	0.0033	1	1.322	1.7471	0.1862
Chamber volume	sqrt	-0.1053	0.1556	1	-0.667	0.4578	0.4968	sqrt	-0.0006806	0.0008878	1	-0.767	0.5876	0.4434
Entrance number	sqrt	0.1245	0.2012	1	0.619	0.3826	0.5362	sqrt	0.001871	0.0013967	1	1.34	1.7946	0.1804
Tunnel number	sqrt	0.1895	0.2105	1	0.9	0.3625	0.5471	sqrt	0.00791	0.003375	2.344	2.344	5.4932	0.01909
Junction number	log	4.5	14.66	1	0.307	0.0942	0.7589	sqrt	0.005086	0.002556	1	1.99	3.9595	0.04661
Efficiency	sqrt	-0.02639	0.01299	1	-2.031	4.1252	0.04225	log	-0.0007878	0.000368	1	-2.141	4.5841	0.03227
Density	NA	-0.012193	0.00624	1	-1.954	3.8175	0.05072	log	-0.0018444	0.0007853	1	-2.349	5.5157	0.01885
Modularity	NA	0.03923	0.01558	1	2.518	6.3386	0.01181	log	0.0001405	0.000153	1	1.218	1.4843	0.2231
Degree heterogeneity	log	0.007062	0.018292	1	0.386	0.1491	0.6994	log	-0.0004079	0.0001459	1	-0.28	0.0782	0.779747
Clustering	sqrt	-0.007538	0.006498	1	1.16	1.3458	0.246	log	8.629e-05	0.0001309	1	0.659	0.4348	0.509631
Weighted diameter	sqrt	2.0972	0.7943	1	2.64	6.9705	0.008287	log	0.254558	0.110953	1	2.294	5.2683	0.02177
Unweighted diameter	sqrt	0.2562	0.1165	1	2.199	4.7851	0.02871	NA	0.013095	0.006929	1	1.89	3.5718	0.0587668
Chamber degree	log (Poisson)	0.01439	0.10351	1	0.139	0.0193	0.8894	log (Poisson)	0.0004878	0.0630398	1	0.008	0.0001	0.9938
Chamber betweenness centrality	log	-0.01007	0.02263	1	-0.445	0.1979	0.6564	log	-2.225e-05	0.0003273	1	-0.068	0.0046	0.945782
Chamber inter-chamber density	log	-0.10568	0.02641	1	-108.607	16.018	<0.0001	log	-0.006324	0.001243	1	-5.09	25.9036	<0.0001
Chamber efficiency centrality	NA	-0.07427	0.03014	1	-2.464	6.0716	0.01372	NA	-0.00019905	0.0014186	1	-1.403	1.9688	0.1606
Simulated median load	Squared	-8.281e-09	1.174e-09	1	-7.052	49.73	<0.001	NA	NA	NA	NA	NA	NA	NA
Probability of high load	Binomial	-0.000904	0.0001635	1	-5.479	30.57	<0.001	NA	NA	NA	NA	NA	NA	NA
Measure	Transformation	Effect of treatment						Treatment X time
		Estimate	Standard error	df	t	chi2	p	Transformation	Estimate	Standard error	df	t	chi2	p
Unmarked activity	log	0.016593	0.114706	1	0.145	0.0209	0.885	log	-0.003832	0.002638	1	-1.453	2.1101	0.1363
Treated activity	log	0.45199	0.179636	1	2.556	6.5346	0.01058	log	-0.001014	0.003472	1	-0.292	0.0853	0.77023
