## Supplementary material for "Architectural Immunity: ants alter their nest networks to fight epidemics": Table S2

### Sheet: Sheet1
Measure	Transformation (GLMM distribution)	Pre-treatment comparison between groups (0h)
		Estimate	Standard error	df	t	chi2	p
Entrance-entrance distance	NA	0.4316	0.5951	1	0.725	0.5258	0.4684
Volume	sqrt	0.03835	0.28406	1	0.135	0.0182	0.8926
Surface area	sqrt	0.4634	9.8733	1	0.047	0.0022	0.9626
Chamber number	log	-0.08561	0.75615	1	-0.113	0.0128	0.90985
Chamber volume	sqrt	-0.3907	0.2605	1	-1.5	2.2492	0.1337
Entrance number	sqrt	-0.3066	0.2126	1	-1.442	2.0803	0.1492
Tunnel number	sqrt	-0.002903	0.0202	1	-0.143	0.0206	0.8859
Junction number	sqrt	0.002494	0.00339134	1	0.007	0.0001	0.9941
Efficiency	log	0.01315	0.09898	1	0.133	0.0176	0.8943
Density	log	-0.02609	0.20838	1	-0.125	0.0157	0.9004
Modularity	log	0.0207	0.03727	1	0.555	0.3083	0.5787
Degree heterogeneity	inverse (gamma)	-0.08998	0.11869	1	-0.758	0.5747	0.4484
Clustering	NA	0.0006871	0.0091	1	0.749	0.5611	0.45381
Weighted diameter	log	-0.006401	0.0022152	1	-0.289	0.0835	0.7726
Unweighted diameter	log	-0.00112	0.0442	1	-0.025	0.0006	0.9798
Chamber degree	log (Poisson)	0.2341	0.2454	1	0.954	0.9101	0.3401
Chamber betweenness	inverse (gamma)	0.1748	0.5669	1	0.308	0.095	0.7579
Inter-chamber density	inverse (gamma)	0.5825	1.171	1	0.497	0.2475	0.6189
Chamber efficiency centrality	log	0.9575	1.4568	1	0.657	0.432	0.511
